# Multi-Ancestry Meta-Analysis yields novel genetic discoveries and ancestry-specific associations

**DOI:** 10.1101/2021.04.23.441003

**Authors:** Patrick Turley, Alicia R. Martin, Grant Goldman, Hui Li, Masahiro Kanai, Raymond K. Walters, Jonathan B. Jala, Kuang Lin, Iona Y. Millwood, Caitlin E. Carey, Duncan S. Palmer, Meghan Zacher, Elizabeth G. Atkinson, Zhengming Chen, Liming Li, Masato Akiyama, Yukinori Okada, Yoichiro Kamatani, Robin G. Walters, Shawneequa Callier, David Laibson, Michelle N. Meyer, David Cesarini, Mark Daly, Daniel J. Benjamin, Benjamin M. Neale

## Abstract

We present a new method, Multi-Ancestry Meta-Analysis (MAMA), which combines genome-wide association study (GWAS) summary statistics from multiple populations to produce new summary statistics for each population, identifying novel loci that would not have been discovered in either set of GWAS summary statistics alone. In simulations, MAMA increases power with less bias and generally lower type-1 error rate than other multi-ancestry meta-analysis approaches. We apply MAMA to 23 phenotypes in East-Asian- and European-ancestry populations and find substantial gains in power. In an independent sample, novel genetic discoveries from MAMA replicate strongly.
