## Supplementary material for "Multi-Ancestry Meta-Analysis yields novel genetic discoveries and ancestry-specific associations": Table 1

### Sheet: Table 1. Summary
Table 1. Summary of MAMA Results
				GWAS				MAMA
Phenotype	Cohort	Pop		Mean Chi^2	Lead SNPs	N		Mean Chi^2	Lead SNPs	GWAS-equiv N	Novel Lead SNPs	Replication P-value
Age at First Birth	CKB, UKB	EAS		1.012	0	24066		1.178	3	191166	0	0.125
		EUR		1.351	6	128282		1.355	7	132993	1	0.0625
Basophil Count	BBJ, UKB	EAS		1.062	24	86399		1.102	30	179384	3	0.0001625
		EUR		1.117	22	340171		1.138	29	426279	3	7.618e-06
Blood Pressure (Diastolic)	BBJ, UKB	EAS		1.134	16	133666		1.387	81	428147	10	2.828e-06
		EUR		1.655	114	330744		1.711	132	364193	23	1.11e-16
Blood Pressure (Systolic)	BBJ, UKB	EAS		1.192	17	133666		1.451	100	364951	22	2.818e-07
		EUR		1.716	125	330741		1.796	155	371803	31	1.11e-16
BMI	BBJ, CKB, UKB	EAS		1.774	94	188613		2.055	201	282048	56	1.11e-16
		EUR		2.142	189	350011		2.352	279	445248	75	1.11e-16
Educational Attainment	CKB, UKB [1]	EAS		1.051	0	42435		1.583	105	542873	6	0.0001954
		EUR		2.099	204	1037282		2.782	404	1.04073e+06	196	1.11e-16
Eosinophil Count	BBJ, UKB	EAS		1.141	21	87709		1.463	150	329378	7	5.294e-07
		EUR		1.92	205	340171		2.004	222	365636	18	1.11e-16
Height	BBJ, CKB, UKB	EAS		2.856	434	194004		3.214	573	240889	58	1.11e-16
		EUR		2.816	484	350407		3.234	611	461944	58	1.11e-16
Hematocrit	BBJ, UKB	EAS		1.128	26	140661		1.425	133	460167	17	1.295e-05
		EUR		1.615	154	340769		1.708	189	374692	33	1.11e-16
Hemoglobin	BBJ, UKB	EAS		1.149	22	140377		1.434	133	426116	15	1.295e-05
		EUR		1.639	171	340768		1.73	192	378127	29	1.11e-16
Lymphocyte Count	BBJ, UKB	EAS		1.124	13	88706		1.455	172	362774	12	1.513e-10
		EUR		1.869	227	340171		1.938	241	363428	22	1.11e-16
Mean Corpuscular Hemoglobin	BBJ, UKB	EAS		1.328	82	118393		1.728	203	266894	16	1.11e-16
		EUR		1.953	235	340766		2.116	264	393480	34	1.11e-16
Mean Corpuscular Hemoglobin Concentration	BBJ, UKB	EAS		1.119	37	124460		1.264	71	287615	8	3.668e-11
		EUR		1.287	65	340762		1.349	76	406113	8	5.012e-10
Mean Corpuscular Volume	BBJ, UKB	EAS		1.361	81	119729		1.756	216	259963	21	1.11e-16
		EUR		1.957	254	340767		2.141	284	396593	35	1.11e-16
Monocyte Count	BBJ, UKB	EAS		1.114	30	88526		1.402	152	345933	7	1.45e-06
		EUR		1.653	192	340171		1.723	201	366539	16	1.11e-16
Neutrophil Count	BBJ, UKB	EAS		1.139	19	77634		1.434	142	259836	4	1.783e-10
		EUR		1.729	199	340171		1.793	210	371764	21	1.11e-16
Physical Activity	CKB, UKB	EAS		1.021	0	42334		1.014	0	62257.8	0	-
		EUR		1.011	0	50006		1.013	0	80562.6	0	-
Platelet Count	BBJ, UKB	EAS		1.387	85	137238		1.762	244	276735	25	1.11e-16
		EUR		1.962	285	340768		2.135	321	403600	48	1.11e-16
Red Blood Cell Count	BBJ, UKB	EAS		1.218	57	141115		1.594	195	389720	21	5.356e-13
		EUR		1.84	227	340769		1.983	264	380708	40	1.11e-16
Schizophrenia	BBJ, UKB	EAS		1.206	16	58140		1.445	58	39066.2	23	-
		EUR		1.549	47	77096		1.662	82	41097.3	33	-
Smoking Initiation	CKB, UKB	EAS		1.036	0	18104		1.176	11	108319	0	0.9995
		EUR		1.514	32	349696		1.48	27	362828	0	0.009579
Weight	CKB, UKB	EAS		1.158	8	42435		1.54	105	137881	6	1.11e-16
		EUR		2.124	218	350092		2.178	225	373822	24	1.11e-16
White Blood Cell Count	BBJ, UKB	EAS		1.238	36	142880		1.6	179	345141	22	3.002e-06
		EUR		1.872	219	340764		1.995	263	389094	44	1.11e-16
[1] Lee, James J., et al. "Gene discovery and polygenic prediction from a genome-wide association study of educational attainment in 1.1 million individuals." Nature genetics 50.8 (2018): 1112-1121.
